# Born on Mars: Multigenerational phenotypic change in *Caenorhabditis elegans* under Martian analog gravity and hypomagnetic fields

**DOI:** 10.1101/2024.10.18.619154

**Authors:** A Akinosho, Z Benefield, X Dai, W Stein, AG Vidal-Gadea

## Abstract

Life on Mars will require organisms to endure sustained exposure to reduced gravity and near-absent planetary magnetism, yet little is known about how these environmental factors may combine to potentially affect biology across generations. Here, we investigated the transgenerational effects of Martian gravity and magnetism on neuromuscular, sensory, and morphological function using *Caenorhabditis elegans* as a model. Animals were reared continuously under ground-based simulated Martian conditions across six generations and assessed using high-throughput behavioral and morphometric assays. Animals remained viable but acquired progressive transgenerational impairments across multiple functional domains. Swimming frequency showed immediate and severe deficits at all generations tested (Cohen’s d = 2.6-4.2), while chemotaxis deficits emerged more gradually, becoming significant by Generation 4. Morphological changes followed non-monotonic trajectories, with transient compensatory growth at Generation 4 followed by increased developmental variability at Generation 6. These differential patterns of impairment across neuromuscular, sensory, and developmental systems reveal domain-specific vulnerabilities to sustained Martian conditions. Critically, by Generation 6, Mars lineages exhibited a three-to-eight-fold increase in phenotypic variability, consistent with a loss of developmental canalization that could pose a more serious challenge for sustained colonization than simple mean fitness reductions.
