## Supplementary data 2 for "Born on Mars: Multigenerational phenotypic change in *Caenorhabditis elegans* under Martian analog gravity and hypomagnetic fields"

### Sheet: Contents
Statistical checklist
This workbook contains all statistical calculations reported in the manuscript as calculated in Excel
Table of contents
Sheet	Description	Manuscript reference
Fig2A	Tierpsy: Body length (50th percentile) Earth vs Mars	Figure 2A
Fig2B	Tierpsy: Body Area (50th percentile) Earth vs Mars	Figure 2B
Fig2C	Tierpsy: Midbody Width (50th percentile) Earth vs Mars	Figure 2C
Fig3	Swimming frequency Earth vs Mars	Figure 3
Fig4	Chemotaxis index Earth vs Mars	Figure 4
Statistical Methodology
two-tailed independent t-tests
Cohen's d effect size (pooled SD)
significance: a=0.05
Data source
Born_on_Mars_Supp.xlsx (Supplementary Data 1)

### Sheet: Fig2A
Body Length (50th percentile)
Units: μm
GENERATION 2
Condition	Replicate 1	Replicate 2	Replicate 3	Replicate 4	Replicate 5		Mean	SD	SEM	N
Earth	968.467	966.675	950.809	1004.09	921.831		962.374	29.8892	13.3668	5
Mars	901.928	737.841	903.706	882.974	908.702		867.03	72.876	32.5911	5
STATISTICAL TESTS
Degrees of freedom:	8
p-value:	0.0267961
Cohen's d:	1.71184
Significant (α=0.05):	YES
GENERATION 4
Condition	Replicate 1	Replicate 2	Replicate 3	Replicate 4	Replicate 5		Mean	SD	SEM	N
Earth	958.889	948.391	967.752	957.649	888.978		944.332	31.6948	14.1743	5
Mars	965.756	995.292	969.973	941.86	962.005		966.977	19.1561	8.56685	5
STATISTICAL TESTS
Degrees of freedom:	8
p-value:	0.20871
Cohen's d:	-0.864757
Significant (α=0.05):	NO
GENERATION 6
Condition	Replicate 1	Replicate 2	Replicate 3	Replicate 4	Replicate 5		Mean	SD	SEM	N
Earth	1057.1	1029.09	983.122	985.318	995.361		1010	32.13	14.369	5
Mars	1001.38	968.076	793.609	836.424	787.31		877.361	100.511	44.9501	5
STATISTICAL TESTS
Degrees of freedom:	8
p-value:	0.0228184
Cohen's d:	1.77764
Significant (α=0.05):	YES

### Sheet: Fig2B
Body Area (50th percentile)
Units: μm²
GENERATION 2
Condition	Replicate 1	Replicate 2	Replicate 3	Replicate 4	Replicate 5		Mean	SD	SEM	N
Earth	81320.4	79443.9	73187.5	115440	81241		86126.5	16720.5	7477.63	5
Mars	95740.9	48323.5	92523.4	95708.1	74374.2		81334	20478.7	9158.35	5
STATISTICAL TESTS
Degrees of freedom:	8
p-value:	0.695849
Cohen's d:	0.256361
Significant (α=0.05):	NO
GENERATION 4
Condition	Replicate 1	Replicate 2	Replicate 3	Replicate 4	Replicate 5		Mean	SD	SEM	N
Earth	87559.9	90586.9	96014.4	76724.9	90958.9		88369	7181.92	3211.85	5
Mars	109967	113313	96472.8	98149.8	98538		103288	7754.26	3467.81	5
STATISTICAL TESTS
Degrees of freedom:	8
p-value:	0.0134694
Cohen's d:	-1.99623
Significant (α=0.05):	YES
GENERATION 6
Condition	Replicate 1	Replicate 2	Replicate 3	Replicate 4	Replicate 5		Mean	SD	SEM	N
Earth	127503	115142	123929	113972	112691		118648	6632.06	2965.95	5
Mars	106744	179026	52870.1	80150	80982.7		99954.6	48134	21526.2	5
STATISTICAL TESTS
Degrees of freedom:	8
p-value:	0.414682
Cohen's d:	0.544075
Significant (α=0.05):	NO

### Sheet: Fig2C
Midbody Width (50th percentile)
Units: μm
GENERATION 2
Condition	Replicate 1	Replicate 2	Replicate 3	Replicate 4	Replicate 5		Mean	SD	SEM	N
Earth	98.8231	95.7777	87.8135	117.194	95.605		99.0427	10.9326	4.88921	5
Mars	123.125	76.7026	114.291	122.343	94.104		106.113	20.1798	9.0247	5
STATISTICAL TESTS
Degrees of freedom:	8
p-value:	0.510385
Cohen's d:	-0.43568
Significant (α=0.05):	NO
GENERATION 4
Condition	Replicate 1	Replicate 2	Replicate 3	Replicate 4	Replicate 5		Mean	SD	SEM	N
Earth	107.01	115.103	119.5	93.6198	117.574		110.561	10.5986	4.73984	5
Mars	131.76	136.16	116.893	125.68	119.269		125.952	8.13556	3.63833	5
STATISTICAL TESTS
Degrees of freedom:	8
p-value:	0.0328284
Cohen's d:	-1.6291
Significant (α=0.05):	YES
GENERATION 6
Condition	Replicate 1	Replicate 2	Replicate 3	Replicate 4	Replicate 5		Mean	SD	SEM	N
Earth	133.553	131.65	146.618	134.228	131.478		135.505	6.32483	2.82855	5
Mars	124.584	195.547	76.5106	110.744	117.212		124.92	43.5664	19.4835	5
STATISTICAL TESTS
Degrees of freedom:	8
p-value:	0.605429
Cohen's d:	0.340058
Significant (α=0.05):	NO

### Sheet: Fig3
Swimming Frequency
Units: Hz
GENERATION 2
Condition	Replicate 1	Replicate 2	Replicate 3	Replicate 4	Replicate 5		Mean	SD	SEM	N
Earth	1.8348	1.80028	1.94667	1.86741	1.81225		1.85228	0.0586292	0.0262198	5
Mars	1.81302	1.42502	1.43147	1.38698	1.49737		1.51077	0.173565	0.0776205	5
STATISTICAL TESTS
Degrees of freedom:	8
p-value:	0.00312913
Cohen's d:	2.6363
Significant (α=0.05):	YES
GENERATION 4
Condition	Replicate 1	Replicate 2	Replicate 3	Replicate 4	Replicate 5		Mean	SD	SEM	N
Earth	1.96249	1.71273	1.88601	1.85764	1.82488		1.84875	0.0914838	0.0409128	5
Mars	1.48121	1.53867	1.40323	1.59819	1.48006		1.50027	0.0728874	0.0325962	5
STATISTICAL TESTS
Degrees of freedom:	8
p-value:	0.000158855
Cohen's d:	4.21329
Significant (α=0.05):	YES
GENERATION 6
Condition	Replicate 1	Replicate 2	Replicate 3	Replicate 4	Replicate 5		Mean	SD	SEM	N
Earth	1.64519	1.92166	1.5081	1.7172	1.61805		1.68204	0.153592	0.0686884	5
Mars	1.28475	1.03447	1.16551	1.2867	1.20952		1.19619	0.10405	0.0465324	5
STATISTICAL TESTS
Degrees of freedom:	8
p-value:	0.000380189
Cohen's d:	3.70365
Significant (α=0.05):	YES

### Sheet: Fig4
Chemotaxis Index
Units: index (0-1)
GENERATION 2
Condition	Replicate 1	Replicate 2	Replicate 3	Replicate 4	Replicate 5		Mean	SD	SEM	N
Earth	1	0.935484	0.941176	0.9375	1		0.962832	0.0339909	0.0152012	5
Mars	0.925926	1	0.84	0.945946	0.857143		0.913803	0.0657026	0.0293831	5
STATISTICAL TESTS
Degrees of freedom:	8
p-value:	0.176613
Cohen's d:	0.93732
Significant (α=0.05):	NO
GENERATION 4
Condition	Replicate 1	Replicate 2	Replicate 3	Replicate 4	Replicate 5		Mean	SD	SEM	N
Earth	1	1	1	0.933333	1		0.986667	0.0298142	0.0133333	5
Mars	0.866667	0.828571	0.916667	1	0.8125		0.884881	0.0758358	0.0339148	5
STATISTICAL TESTS
Degrees of freedom:	8
p-value:	0.0234453
Cohen's d:	1.76652
Significant (α=0.05):	YES
GENERATION 6
Condition	Replicate 1	Replicate 2	Replicate 3	Replicate 4	Replicate 5		Mean	SD	SEM	N
Earth	0.866667	1	0.9375	0.882353	0.870968		0.911497	0.0570322	0.0255056	5
Mars	0.675676	0.722222	0.736842	0.789474	0.6875		0.722343	0.045024	0.0201353	5
STATISTICAL TESTS
Degrees of freedom:	8
p-value:	0.000395624
Cohen's d:	3.68148
Significant (α=0.05):	YES
